# The histidine phosphotransfer AHP4 plays a negative role in *Arabidopsis* plant response to drought

**DOI:** 10.1101/2020.07.30.229971

**Authors:** Chien Van Ha, Kien Huu Nguyen, Mohammad Golam Mostofa, Cuong Duy Tran, Yasuko Watanabe, Weiqiang Li, Yuriko Osakabe, Mayuko Sato, Kiminori Toyooka, Maho Tanaka, Motoaki Seki, David J. Burritt, Cheyenne Anderson, Ru Zhang, Lam-Son Phan Tran

## Abstract

Cytokinin plays an important role in plant stress responses via a multistep signaling pathway, involving the histidine phosphotransfer proteins (HPs). In *Arabidopsis thaliana*, the AHP2, AHP3 and AHP5 proteins are known to impact drought responses; however, the role of AHP4 in drought adaptation remains undetermined. In the present study, using a loss-of-function approach we showed that AHP4 possesses a negative regulatory role in *Arabidopsis’*s response to drought. This is evidenced by both higher survival rates of *ahp4* than wild-type (WT) plants under drought conditions, and the down-regulated *AHP4* expression in WT during periods of dehydration. Comparative transcriptome analysis of *ahp4* and WT plants revealed AHP4-mediated expression of several dehydration- and/or abscisic acid (ABA)-responsive genes involved in regulation of various physiological and biochemical processes important for plant drought acclimation. In comparison with WT, *ahp4* plants showed increased wax crystal accumulation in stems, thicker cuticles in leaves, greater sensitivity to exogenous ABA at germination, narrow stomatal apertures, heightened leaf temperatures during dehydration, and longer root length under osmotic stress. Additionally, *ahp4* plants showed greater photosynthetic efficiency, lower levels of reactive oxygen species (ROS), reduced electrolyte leakage and lipid peroxidation, and increased anthocyanin contents under drought, when compared with WT. These differences displayed in *ahp4* plants are likely due to up-regulation of genes that encode enzymes involved in ROS-scavenging and non-enzymatic antioxidant metabolism. The role of AHP4 in negative regulation of multiple protective mechanisms associated with drought tolerance could make editing of *AHP4* a promising approach for the production of drought-tolerant crop plants.

**Significance statement:** Loss-of-function analysis of the cytokinin signaling member AHP4 revealed its function in *Arabidopsis* adaptation to drought as a negative regulator, affecting various physiological and biochemical processes by modulating the expression of a large set of genes potentially in a crosstalk with ABA. *AHP4* and its homologs are promising candidates for gene editing to develop drought-tolerant crop cultivars.
