## Supplementary material for "The histidine phosphotransfer AHP4 plays a negative role in *Arabidopsis* plant response to drought": List of photosynthesis-related genes in ahp4 and wild-type (WT) leaves under normal and dehydration conditions

### Sheet: Table S5
Table S5: List of photosynthesis-related genes in ahp4 and WT leaves under normal and dehydration conditions
			MC vs WC			MD2 vs WD2			MD5 vs WD5			WD2 vs WC			WD5 vs WC			MD2 vs MC			MD5 vs MC
Probe Name	Gene ID	Gene description	FDR-corrected p-value	Fold change	Regulation	FDR-corrected p-value	Fold change	Regulation	FDR-corrected p-value	Fold change	Regulation	FDR-corrected p-value	Fold change	Regulation	FDR-corrected p-value	Fold change	Regulation	FDR-corrected p-value	Fold change	Regulation	FDR-corrected p-value	Fold change	Regulation
A_84_P226169	AT3G01440	PsbQ-like 1	0.0132391	65.067	down	0.207226	5.14926	up	0.049576	11.3432	up	0.0205051	28.2894	down	0.000633307	281.007	down	0.0205199	11.8436	up	0.255284	2.62652	up
A_84_P190244	AT5G01530	light harvesting complex photosystem II (LHCB4.1)	0.017306	20.621	down	0.0520145	2.38959	up	0.0247963	27.5328	up	0.050454	1.95621	down	0.00323742	47.2334	down	0.00955906	25.1894	up	0.0135862	12.0202	up
A_84_P167863	AT3G14420	peroxisomal (S)-2-hydroxy-acid oxidase GLO1	0.00101623	36.5609	down	0.146016	2.38268	up	0.0266283	4.33488	up	0.0184773	4.39057	down	0.000706601	29.3888	down	0.00256936	19.8409	up	0.00520073	5.39277	up
A_84_P14724	AT4G03280	photosynthetic electron transfer C	0.0116659	7.70941	down	0.0976653	2.03129	up	0.0437871	15.4251	up	0.19234	1.40368	down	0.00827273	21.6509	down	0.00675021	11.1564	up	0.00945876	5.49255	up
A_84_P214908	AT4G15510	photosystem II reaction center PsbP family protein	0.0131631	24.5366	down	0.204764	2.00556	up	0.0174431	39.1435	up	0.0571732	2.39322	down	0.000522707	108.333	down	0.00989936	20.5621	up	0.0190369	8.86575	up
A_84_P14232	AT1G11860	aminomethyltransferase	0.0102127	22.852	down	0.0535727	1.84949	up	0.026945	35.3746	up	0.0134759	2.05377	down	0.00260055	131.137	down	0.00760341	20.579	up	0.0231589	6.16441	up
A_84_P309883	AT5G04900	NYC1-like	0.0933977	4.30333	down	0.425566	1.58087	up	0.00840643	35.1551	up	0.321693	1.54823	down	0.000522707	27.051	down	0.0607953	4.39405	up	0.0420548	5.59256	up
A_84_P21404	AT4G24620	phosphoglucose isomerase 1	0.0679484	3.51661	down	0.0590561	1.51539	up	0.0254526	8.2186	up	0.00898631	1.7503	down	0.00373183	10.6641	down	0.0572296	3.04464	up	0.0752078	2.71019	up
A_84_P16216	AT1G79870	glyoxylate/hydroxypyruvate reductase A HPR2	0.0605426	2.92073	down	0.331462	1.41219	up	0.0436497	8.33064	up	0.163356	1.49468	down	0.0160479	6.5981	down	0.0424718	2.75955	up	0.0226743	3.68766	up
A_84_P207788	AT5G28310	NAD(P)-binding Rossmann-fold superfamily protein	0.00168248	2.52375	down	0.738131	1.28495	down	0.0341827	2.74119	up	0.413818	1.55544	down	0.00163715	2.83904	down	0.311848	1.26272	up	0.0135265	2.43677	up
A_84_P812096	AT1G79550	phosphoglycerate kinase	0.191388	2.10946	down	0.485585	1.25461	up	0.0242977	6.63529	up	0.475628	1.18902	up	0.00652979	4.26095	down	0.0587158	3.1468	up	0.0511218	3.28492	up
A_84_P812497	AT2G28000	chaperonin-60alpha	0.0162198	5.88269	down	0.923818	1.01514	down	0.0379768	3.06492	up	0.752046	1.04223	down	0.00202374	4.90195	down	0.00990515	5.56016	up	0.021174	3.67812	up
A_84_P23709	AT1G03130	photosystem I subunit D-2	0.151487	10.5769	down	0.0278521	4.3672	up	0.96648	1.03038	down	0.00828058	5.97728	down	0.0033792	5.59578	down	0.145019	7.72786	up	0.642544	1.83442	up
A_84_P24021	AT3G27690	photosystem II light harvesting complex gene 2.3 (LHCB2.3)	0.300194	1.46474	up	0.0335542	3.02093	up	0.38124	2.67148	down	0.15957	1.31451	up	0.0652863	2.97182	down	0.051916	2.71108	up	0.0294127	11.6288	down
A_84_P240805	AT2G05100	photosystem II light harvesting complex gene 2.1 (LHCB2.1)	0.643383	2.9525	down	0.0443075	2.63503	up	0.374298	2.12925	down	0.174329	1.31495	up	0.134154	1.42919	down	0.288172	10.2302	up	0.989817	1.03068	down
A_84_P288490	AT2G05070	photosystem II light harvesting complex gene 2.2 (LHCB2.2)	0.414191	1.197	up	0.0323198	2.20555	up	0.441369	2.03299	down	0.156624	1.26458	up	0.0633929	1.56641	down	0.0238676	2.33006	up	0.0997482	3.81186	down
A_84_P861344	AT5G66190	ferredoxin-NADP(+)-oxidoreductase 1	0.00933458	26.0511	down	0.0907571	17.3867	up	0.217115	4.23193	up	0.0637598	11.1119	down	0.0325427	8.76793	down	0.00574956	40.762	up	0.0102693	12.5738	up
A_84_P809330	AT4G27440	protochlorophyllide oxidoreductase B	0.329226	3.00723	down	0.270722	4.33386	up	0.342828	3.60798	up	0.0800389	7.70489	down	0.0203825	13.5372	down	0.585827	1.69151	up	0.84848	1.24767	down
A_84_P15701	AT4G13890	serine hydroxymethyltransferase 5	0.642541	1.67561	down	0.38766	3.12921	down	0.0407035	6.38608	down	0.272056	2.98163	up	0.890623	1.056	up	0.649133	1.59658	up	0.225784	3.6091	down
A_84_P83769	AT5G28450	light-harvesting complex I chlorophyll a/b binding protein 2	0.281908	1.70433	up	0.502574	2.83057	up	0.516837	1.65317	down	0.670558	1.25134	down	0.634404	1.35066	up	0.813767	1.32722	up	0.0217105	2.08605	down
A_84_P862579	AT2G30570	photosystem II reaction center W	0.00395563	10.3818	down	0.0643894	2.53665	up	0.0546413	10.5987	up	0.0378065	2.24513	down	0.00518978	26.6053	down	0.00393523	11.7299	up	0.0153319	4.1358	up
A_84_P21361	AT4G10120	Sucrose-phosphate synthase family protein	0.0375027	1.64143	down	0.0153409	2.4349	down	0.245177	1.2572	up	0.0047695	3.54324	down	0.00204227	3.41253	down	0.00260274	5.25604	down	0.0209403	1.65367	down
A_84_P805152	AT1G79040	photosystem II subunit R	0.0806793	5.28329	down	0.462541	2.39959	up	0.214848	1.70795	up	0.444126	2.01408	down	0.0124583	2.57528	down	0.0411744	6.29457	up	0.104127	3.50393	up
A_84_P17477	AT3G47470	light-harvesting chlorophyll-protein complex I subunit A4	0.0678507	4.08915	down	0.19749	2.30209	up	0.41033	2.43207	up	0.176175	1.95985	down	0.0389052	7.74565	down	0.0315297	4.80321	up	0.642544	1.28396	up
A_84_P808897	AT5G66570	PS II oxygen-evolving complex 1	0.0807496	4.29754	down	0.417677	2.09883	up	0.139106	2.06284	up	0.427342	1.7414	down	0.0191084	2.78316	down	0.0391077	5.17963	up	0.0877304	3.18527	up
A_84_P20347	AT3G54890	photosystem I light harvesting complex gene 1	0.0542514	2.17791	down	0.236194	2.08251	up	0.33901	1.88381	up	0.441108	1.4162	down	0.0260367	3.30844	down	0.0111554	3.20261	up	0.565241	1.24009	up
A_84_P70124	AT2G46820	photosystem I P subunit	0.848064	1.02617	up	0.173021	2.04031	up	0.559152	1.27732	down	0.970161	1.01312	up	0.0808924	1.29526	down	0.0182181	2.01437	up	0.134107	1.69775	down
A_84_P806997	AT5G54270	light-harvesting chlorophyll B-binding protein 3	0.13054	1.69036	up	0.027292	1.90733	up	0.231064	2.72128	down	0.16862	1.27507	up	0.0908491	1.70916	down	0.175268	1.43873	up	0.0241191	7.86204	down
A_84_P14364	AT1G76100	plastocyanin 1	0.175588	5.21259	down	0.034365	1.89153	up	0.0574203	5.57543	up	0.00850747	2.27461	down	0.00179529	17.3919	down	0.163185	4.33472	up	0.608497	1.67103	up
A_84_P20202	AT3G08940	light harvesting complex photosystem II (LHCB4.2)	0.361002	3.07175	down	0.026234	1.86225	up	0.169061	2.96905	up	0.0285011	1.5255	down	0.00158012	12.0925	down	0.239445	3.74984	up	0.807367	1.32591	down
A_84_P751224	AT1G33785	Cytochrome B6, pseudogene, similar to Cytochrome B6. (Mouse-ear cress) {Arabidopsis thaliana}; blastp match of 61% identity and 7.1e-17 P-value to GP|2959637|gb|AAC05628.1||AF001491 cytochrome b6 {Prochlorococcus marinus str. MIT 9303}	0.0124685	2.02455	up	0.00117696	1.85654	up	0.552591	1.02937	up	0.000539871	1.29464	up	0.000784322	1.7631	up	0.142428	1.1872	up	0.292459	1.11553	down
A_84_P781455	AT4G33010	glycine decarboxylase P-protein 1	0.0122786	1.93477	down	0.0762837	1.83873	down	0.205871	1.69703	up	0.693259	1.06111	up	0.010872	3.15219	down	0.505293	1.11653	up	0.770833	1.04162	up
A_84_P23194	AT3G56940	dicarboxylate diiron protein, putative (Crd1)	0.291038	1.28561	up	0.156111	1.81231	up	0.438094	1.49608	down	0.0620263	1.69772	down	0.0386625	1.73072	down	0.485803	1.20432	down	0.0347864	3.32881	down
A_84_P13019	AT5G14220	Flavin containing amine oxidoreductase family	0.251628	1.64951	up	0.66069	1.80833	up	0.317065	4.81135	up	0.312933	2.96234	down	0.0592468	12.7983	down	0.0482094	2.70216	down	0.023734	4.38773	down
A_84_P806496	AT1G29930	chlorophyll A/B binding protein 1	0.0826456	2.08555	up	0.010398	1.79296	up	0.325963	1.90868	down	0.50819	1.11139	down	0.331685	1.27631	down	0.308236	1.29276	down	0.0296207	5.08052	down
A_84_P827254	AT5G11110	sucrose phosphate synthase 2F	0.101299	1.78343	up	0.16919	1.78072	down	0.900867	1.07302	up	0.0207457	2.71545	up	0.00167712	21.8021	up	0.542644	1.16953	down	0.00683711	13.1174	up
A_84_P811589	AT5G64040	photosystem I reaction center subunit PSI-N, chloroplast, putative / PSI-N, putative (PSAN)	0.201401	1.19358	down	0.0402765	1.76583	up	0.597983	1.34329	down	0.519929	1.0735	down	0.0192488	2.13345	down	0.0159663	1.96335	up	0.0702149	2.40104	down
A_84_P808064	AT3G50820	photosystem II subunit O-2	0.461703	1.11316	down	0.12419	1.75057	up	0.412103	1.51203	down	0.204659	1.29937	down	0.0228813	2.10453	down	0.0802901	1.4997	up	0.031885	2.85863	down
A_84_P23234	AT4G02630	protein kinase family protein	0.668066	1.07292	up	0.119871	1.716	down	0.990874	1.00431	up	0.0257081	1.67543	down	0.165005	1.4662	down	0.0132463	3.08468	down	0.0349789	1.56636	down
A_84_P809013	AT1G15820	light harvesting complex photosystem II subunit 6	0.54219	1.14042	down	0.061713	1.69811	up	0.583299	1.39571	down	0.0907923	1.23698	down	0.00277096	3.33176	down	0.101199	1.56555	up	0.0388204	4.07761	down
A_84_P847969	AT3G04650	FAD/NAD(P)-binding oxidoreductase domain-containing protein	0.150891	1.50766	up	0.141015	1.68157	up	0.288543	1.30356	down	0.543675	1.0807	up	0.0712787	1.275	down	0.519946	1.20536	up	0.0249773	2.50578	down
A_84_P819904	AT5G52560	UDP-sugar pyrophosphorylase	0.0295445	4.08673	down	0.508415	1.67591	up	0.317477	5.46599	up	0.656791	1.30381	down	0.279335	3.60477	down	0.0123945	5.25308	up	0.00881065	6.19678	up
A_84_P801305	AT4G02770	photosystem I subunit D-1	0.549273	6.83817	down	0.0345833	1.67445	up	0.380529	1.56441	down	0.00352908	1.58634	down	0.00654639	2.16001	down	0.48334	7.21801	up	0.804536	2.02364	up
A_84_P807337	AT1G06680	photosystem II subunit P-1	0.570827	1.11288	down	0.062558	1.61313	up	0.700018	1.2634	down	0.196937	1.16654	down	0.0255661	2.45268	down	0.0772607	1.53894	up	0.0600561	2.78439	down
A_84_P19062	AT1G52230	photosystem I subunit H2	0.244581	1.30904	down	0.052497	1.55153	up	0.91219	1.05132	down	0.00729571	1.54135	down	0.00262874	3.24075	down	0.231243	1.31769	up	0.0513376	2.60272	down
A_84_P574087	AT3G21055	photosystem II subunit T	0.583522	1.06936	up	0.0130469	1.54704	up	0.98842	1.00913	up	0.115629	1.12309	down	0.0260424	2.1149	down	0.0822043	1.28814	up	0.0917068	2.24112	down
A_84_P19514	AT4G25080	magnesium-protoporphyrin IX methyltransferase	0.228441	1.44827	up	0.307306	1.54563	up	0.300766	1.98845	down	0.0146511	2.97516	down	0.0136138	3.37426	down	0.0324359	2.78774	down	0.0111345	9.71723	down
A_84_P807036	AT2G34420	photosystem II light harvesting complex gene B1B2 (LHB1B2)	0.28565	1.30935	up	0.0488606	1.53275	up	0.3415	1.87228	down	0.823778	1.03286	up	0.0369724	1.58388	down	0.337949	1.20909	up	0.047093	3.88283	down
A_84_P167673	AT5G38430	ribulose bisphosphate carboxylase small chain 1B	0.0266301	1.51481	down	0.272963	1.52564	up	0.821131	1.22213	down	0.00661742	4.22311	down	0.00108881	20.5552	down	0.0256785	1.82735	down	0.0166851	16.5838	down
A_84_P14901	AT5G11450	PsbP domain-containing protein 5	0.282683	1.53577	up	0.101834	1.521	up	0.919938	1.0281	down	0.102505	1.33404	down	0.00795584	1.79989	down	0.386636	1.34699	down	0.0456763	2.84189	down
A_84_P845932	AT1G74470	geranylgeranyl diphosphate reductase	0.705097	1.50618	down	0.0454627	1.52063	up	0.785273	1.13492	down	0.0104705	1.77303	down	0.00513901	3.72367	down	0.791362	1.29177	up	0.321208	2.80583	down
A_84_P11221	AT5G51545	low psii accumulation2	0.411804	1.1462	up	0.102759	1.50324	up	0.82805	1.08475	down	0.0066271	1.87902	down	0.00253572	3.41994	down	0.104317	1.43273	down	0.0115724	4.25217	down
A_84_P801061	AT1G60950	2Fe-2S ferredoxin-like superfamily protein	0.400033	1.06787	down	0.170582	1.5024	up	0.589323	2.79405	up	0.0116877	1.92703	down	0.138389	9.42563	down	0.280438	1.20111	down	0.00495808	3.15906	down
A_84_P23720	AT1G14030	[fructose-bisphosphate aldolase]-lysine N-methyltransferase	0.104693	1.73113	up	0.158613	1.49533	up	0.882992	1.08525	down	0.016757	2.07836	down	0.0145665	2.56256	down	0.0259215	2.40609	down	0.0232646	4.81429	down
A_84_P23762	AT1G34000	one-helix protein 2	0.0543752	1.43196	up	0.0588981	1.48018	up	0.0304296	1.83949	down	0.0213391	1.42318	down	0.0415937	1.29566	down	0.0615894	1.37682	down	0.00383062	3.41285	down
A_84_P18541	AT4G18360	glycolate oxidase	0.763282	1.19171	up	0.492097	1.47411	down	0.95106	1.02494	up	0.173586	1.71705	up	0.0147131	2.82576	up	0.96981	1.0231	down	0.141241	2.43032	up
A_84_P15540	AT1G12900	glyceraldehyde 3-phosphate dehydrogenase A subunit 2	0.913824	1.02189	down	0.069156	1.46828	up	0.994662	1.00412	up	0.0172966	1.46798	down	0.00357355	4.44663	down	0.909807	1.0221	up	0.0227717	4.33351	down
A_84_P10426	AT1G03600	photosystem II family protein	0.251156	1.27466	up	0.207499	1.46216	up	0.776057	1.25225	down	0.0350432	1.64118	down	0.0664966	2.78034	down	0.149958	1.43072	down	0.0283725	4.43794	down
A_84_P707913	AT2G01918	PsbQ-like 3	0.967374	1.04056	up	0.621494	1.43741	up	0.421548	1.50227	down	0.287575	1.46423	down	0.0279374	3.52444	up	0.953388	1.05997	down	0.332724	2.25463	up
A_84_P861288	AT3G55440	triosephosphate isomerase	0.391035	1.328	up	0.159183	1.43724	up	0.453321	1.15535	down	0.00101871	4.00808	up	0.00233674	3.56541	up	0.0163509	4.33778	up	0.0393968	2.3238	up
A_84_P18003	AT1G04620	7-hydroxymethyl chlorophyll a reductase	0.881323	1.01153	down	0.137396	1.40689	down	0.510874	1.13783	up	0.027038	1.53077	down	0.0163851	1.5498	down	0.0080568	2.12908	down	0.0508832	1.34654	down
A_84_P526341	AT4G22890	PGR5-LIKE A	0.277461	1.12432	down	0.118829	1.38306	up	0.222567	1.68046	down	0.0330311	1.10293	up	0.108608	1.40949	down	0.0308124	1.71506	up	0.0333325	2.10668	down
A_84_P14351	AT1G20340	Cupredoxin superfamily protein	0.52121	5.59861	down	0.0933422	1.37936	up	0.526114	1.35819	down	0.0985116	1.16616	down	0.00479854	2.13801	down	0.425666	6.62214	up	0.782451	1.928	up
A_84_P12848	AT4G09650	ATP synthase delta-subunit gene	0.506745	1.29611	down	0.16122	1.37396	up	0.526925	1.23512	down	0.00367193	1.67727	down	0.000730808	2.3779	down	0.87233	1.06173	up	0.101795	2.26601	down
A_84_P805421	AT5G38420	ribulose bisphosphate carboxylase small chain 2B	0.0317455	1.48617	down	0.128911	1.36746	up	0.6912	1.16988	down	0.0263997	1.54296	down	0.00144752	6.55722	down	0.0434958	1.31713	up	0.00800134	5.1617	down
A_84_P18912	AT1G67740	photosystem II BY	0.345168	1.05479	down	0.162265	1.3638	up	0.589699	1.31463	down	0.00264955	1.30769	down	0.0121624	2.25569	down	0.545014	1.10005	up	0.0356373	2.81135	down
A_84_P787751	AT1G76570	chlorophyll A-B binding family protein	0.973488	1.00325	up	0.196372	1.35955	up	0.56156	1.08719	up	0.0291584	1.69774	up	0.00897201	1.5695	up	0.00540111	2.30068	up	0.0102207	1.70081	up
A_84_P14615	AT1G43670	fructose-1,6-bisphosphatase	0.125699	1.14803	up	0.121054	1.3505	up	0.417743	1.32888	down	0.856137	1.01739	down	0.202887	1.31742	down	0.2032	1.15626	up	0.0159677	2.00984	down
A_84_P869649	AT3G56650	Mog1/PsbP/DUF1795-like photosystem II reaction center PsbP family protein	0.354822	1.2885	up	0.293166	1.3457	up	0.166095	2.09284	down	0.0448292	1.45542	down	0.0806507	1.30143	down	0.267217	1.39356	down	0.0337855	3.50946	down
A_84_P23271	AT4G18480	P-loop containing nucleoside triphosphate hydrolases superfamily protein	0.261355	1.22339	up	0.145815	1.34291	up	0.355059	1.61846	down	0.057691	1.35546	down	0.0952285	1.4542	down	0.213678	1.23482	down	0.038687	2.87932	down
A_84_P271630	AT1G44446	Pheophorbide a oxygenase family protein with Rieske [2Fe-2S] domain	0.0914198	1.247	down	0.618206	1.33917	up	0.18044	1.37319	down	0.171994	1.94227	down	0.0052455	1.97546	down	0.324482	1.16307	down	0.00892041	2.17537	down
A_84_P13022	AT5G15250	FTSH protease 6	0.422672	1.18544	up	0.146323	1.33602	up	0.582897	1.21666	down	0.0215398	1.6984	up	0.00160316	16.3608	up	0.0236668	1.91414	up	0.00257181	11.3438	up
A_84_P861006	AT4G10340	light harvesting complex of photosystem II 5 (LHCB5)	0.48903	4.21195	down	0.076913	1.33356	up	0.486949	1.5922	down	0.602897	1.0473	down	0.0237356	2.1913	down	0.36396	5.36324	up	0.922332	1.20721	up
A_84_P573310	AT4G01330	protein kinase family protein	0.900303	1.02792	down	0.110046	1.32162	down	0.269044	1.53952	down	0.00295718	5.176	down	0.00458312	3.43553	down	0.00256936	6.65489	down	0.0077922	5.14541	down
A_84_P810853	AT4G05180	photosystem II subunit Q-2	0.90755	1.01448	up	0.112361	1.30993	up	0.105298	2.18079	down	0.100554	1.25583	down	0.0417061	1.39953	down	0.766905	1.02819	up	0.0183009	3.09628	down
A_84_P813598	AT3G54050	high cyclic electron flow 1	0.367565	1.05557	down	0.215874	1.30036	up	0.617615	2.69195	up	0.142939	1.14832	down	0.176214	7.89281	down	0.224255	1.19533	up	0.0176893	2.77765	down
A_84_P573276	AT3G54270	putative sucrose-phosphatase 3a	0.167403	2.279	down	0.117254	1.30001	down	0.165629	1.95043	up	0.361187	1.1241	up	0.0296045	2.60521	down	0.174293	1.97062	up	0.260007	1.70621	up
A_84_P18758	AT5G44520	NagB/RpiA/CoA transferase-like superfamily protein	0.147135	1.1812	up	0.673969	1.28376	up	0.452165	1.23433	down	0.123481	2.25282	down	0.00137902	2.20527	down	0.00897507	2.07285	down	0.00982593	3.21524	down
A_84_P757941	AT2G26500	putative cytochrome b6f complex subunit	0.169492	1.11759	down	0.29497	1.28181	up	0.325723	1.46982	down	0.017681	1.74706	down	0.0158445	1.88189	down	0.148577	1.21955	down	0.0219344	2.475	down
A_84_P849175	AT1G55490	chaperonin 60 beta	0.512108	1.29116	up	0.290547	1.27836	up	0.713181	1.2042	up	0.230416	1.29484	down	0.00752044	2.15341	down	0.407052	1.3078	down	0.139616	2.30891	down
A_84_P846045	AT1G76450	photosystem II reaction center PsbP family protein	0.326632	2.63215	down	0.297098	1.27583	up	0.225043	2.5484	up	0.142072	1.28647	down	0.023254	5.21156	down	0.276577	2.61037	up	0.768252	1.28709	up
A_84_P286650	AT5G38410	ribulose bisphosphate carboxylase small chain 3B	0.00124042	2.18536	down	0.643653	1.27541	up	0.512589	1.37951	up	0.557738	1.26777	down	0.0276439	2.2937	down	0.00272061	2.19854	up	0.296939	1.31435	up
A_84_P307130	AT1G44575	Chlorophyll A-B binding family protein	0.440462	1.20056	down	0.129865	1.27477	up	0.83248	1.06301	up	0.00866314	1.63406	up	0.139679	1.19485	down	0.0175802	2.50081	up	0.815523	1.06809	up
A_84_P166753	AT5G38520	alpha/beta-hydrolase-like protein	0.446842	1.14665	up	0.267978	1.27048	up	0.369136	1.36543	down	0.197206	1.1561	down	0.00930095	1.81083	down	0.830903	1.04342	down	0.0214333	2.83517	down
A_84_P19171	AT2G45630	D-isomer specific 2-hydroxyacid dehydrogenase-like protein	0.739669	1.40293	up	0.176152	1.27008	down	0.140747	1.43733	down	0.0271509	1.51217	up	0.00268092	3.02465	up	0.857896	1.17833	down	0.65505	1.49997	up
A_84_P20545	AT5G02120	one helix protein	0.121147	1.23872	up	0.24309	1.26757	up	0.124711	1.5448	down	0.00178468	1.91384	down	0.00259596	1.98657	down	0.024969	1.87028	down	0.00545724	3.80147	down
A_84_P19000	AT1G70820	phosphoglucomutase-like protein	0.601662	1.18852	up	0.338989	1.26187	up	0.805785	1.15168	down	0.00793033	2.61873	up	0.0719186	1.63482	up	0.0292895	2.78035	up	0.711209	1.19436	up
A_84_P210788	AT1G29920	chlorophyll A/B-binding protein 2	0.301042	1.32287	up	0.208396	1.25764	up	0.574704	2.22176	down	0.0115714	2.06741	up	0.453249	1.37168	down	0.0332583	1.96547	up	0.195655	4.03151	down
A_84_P63864	AT2G05620	proton gradient regulation 5	0.378397	1.13278	up	0.179681	1.25681	up	0.264081	1.18503	down	0.015285	1.41558	down	0.00474014	1.50998	down	0.146398	1.27588	down	0.0129817	2.02696	down
A_84_P809984	AT2G13360	alanine:glyoxylate aminotransferase	0.210617	1.27477	up	0.479087	1.2556	up	0.0532282	1.55087	down	0.0221194	1.80329	down	0.0377557	1.26102	down	0.0646428	1.83083	down	0.0104562	2.49305	down
A_84_P848740	AT4G37930	serine transhydroxymethyltransferase 1	0.0650673	1.43236	down	0.373295	1.25372	up	0.273727	1.35724	down	0.0777236	1.40596	up	0.383952	1.14134	up	0.0115823	2.5248	up	0.279017	1.2045	up
A_84_P20463	AT4G25650	ACD1-like	0.891401	1.01269	up	0.191779	1.24926	up	0.455725	1.14886	down	0.00309503	1.25806	up	0.00479739	2.21602	up	0.037356	1.55196	up	0.00616112	1.90472	up
A_84_P10789	AT3G16250	NDH-dependent cyclic electron flow 1	0.716554	1.05168	up	0.357051	1.2471	up	0.587332	1.42265	down	0.215828	1.18992	down	0.0290126	2.32598	down	0.985145	1.00346	down	0.039558	3.48006	down
A_84_P77369	AT1G05385	photosystem II 11 kDa protein-related	0.748759	1.02791	down	0.250349	1.24065	up	0.623079	1.30811	up	0.00367771	2.3994	down	0.0193836	4.21584	down	0.0105617	1.88148	down	0.00349378	3.13535	down
A_84_P813618	AT1G20020	ferredoxin-NADP(+)-oxidoreductase 2	0.033608	5.577	down	0.580245	1.23715	up	0.389351	1.41548	up	0.877096	1.04732	up	0.0195757	2.20379	down	0.0143652	7.2261	up	0.0435429	3.58207	up
A_84_P766215	AT5G47435	putative formyltetrahydrofolate deformylase	0.118586	1.52954	up	0.222978	1.23695	up	0.719961	1.187	down	0.00237603	1.38893	down	0.416716	1.28852	down	0.0687982	1.71747	down	0.0309996	2.33939	down
A_84_P151828	AT5G58250	hypothetical protein	0.43434	2.11498	down	0.243339	1.23678	up	0.46788	1.27984	up	0.0251107	1.39552	down	0.00238301	2.02086	down	0.455503	1.8744	up	0.735727	1.33945	up
A_84_P22772	AT1G16300	glyceraldehyde-3-phosphate dehydrogenase of plastid 2	0.0513535	1.70847	up	0.3982	1.23408	up	0.172961	1.09904	up	0.00886333	2.51407	up	0.00153907	3.67191	up	0.0293974	1.81599	up	0.00518284	2.36209	up
A_84_P854905	AT1G68010	hydroxypyruvate reductase	0.801643	1.02443	up	0.381118	1.2332	up	0.234432	1.76135	down	0.192793	1.218	down	0.0191013	2.41866	down	0.937499	1.0118	down	0.00711055	4.36419	down
A_84_P12785	AT3G55330	PsbP-like protein 1	0.741032	1.05757	down	0.322304	1.23296	up	0.746496	1.16012	down	0.032124	1.42299	down	0.0290982	2.21343	down	0.640043	1.09129	down	0.0362336	2.42805	down
A_84_P11230	AT5G54190	protochlorophyllide oxidoreductase A	0.191647	5.05676	up	0.599101	1.22472	down	0.497303	5.36126	down	0.0125231	2.94727	up	0.804579	1.18895	up	0.458224	2.10131	down	0.152778	22.8021	down
A_84_P809819	AT4G32260	F-type H+-transporting ATPase subunit b	0.339005	1.13851	up	0.25201	1.22301	up	0.106662	1.55551	down	0.112864	1.32211	down	0.088226	1.25729	down	0.0486622	1.23077	down	0.0116382	2.22662	down
A_84_P814037	AT1G80380	D-glycerate 3-kinase	0.0858361	1.50236	up	0.340586	1.21843	up	0.0343041	1.88636	down	0.0442836	1.28721	down	0.0488147	1.20596	up	0.0746084	1.58717	down	0.015279	2.34998	down
A_84_P812870	AT4G13930	serine hydroxymethyltransferase 4	0.280872	2.50133	down	0.371008	1.21613	down	0.878712	1.0255	up	0.00411011	2.05643	up	0.163456	1.22479	down	0.0989819	4.22966	up	0.312176	2.09434	up
A_84_P769357	AT5G42740	glucose-6-phosphate isomerase	0.017306	1.43515	up	0.213345	1.21499	up	0.132452	1.29341	down	0.0100725	1.14492	up	0.00239157	2.50147	up	0.803658	1.03168	down	0.0103616	1.3476	up
A_84_P22539	AT5G43860	chlorophyllase 2	0.17654	1.32766	up	0.650863	1.21387	down	0.617332	1.21771	down	0.0510155	1.73915	up	0.0204842	2.6876	up	0.808825	1.07914	up	0.0471648	1.66238	up
A_84_P297434	AT4G04640	ATPase, F1 complex, gamma subunit protein	0.519826	1.04972	up	0.257188	1.20683	up	0.522318	1.25099	down	0.111668	1.16506	down	0.0198141	1.85812	down	0.906492	1.01338	down	0.0161346	2.44006	down
A_84_P10047	AT4G22260	Alternative oxidase family protein	0.308141	1.09185	down	0.31714	1.2027	down	0.520845	1.15191	up	0.0118181	1.41525	up	0.00194063	1.59517	up	0.122373	1.2848	up	0.019717	2.00625	up
A_84_P544427	AT1G14150	PsbQ-like 2	0.536063	1.79419	down	0.570335	1.20263	up	0.628835	1.26484	down	0.0425297	1.80049	down	0.00952737	3.70165	down	0.830296	1.19842	up	0.28401	2.60952	down
A_84_P764875	AT4G37925	subunit NDH-M of NAD(P)H:plastoquinone dehydrogenase complex	0.19021	1.33355	down	0.550739	1.19828	down	0.976668	1.0219	down	0.00737199	3.25145	down	0.00171625	13.4258	down	0.0129239	2.92163	down	0.0125676	10.2882	down
A_84_P816540	AT1G03475	Coproporphyrinogen III oxidase	0.0200829	1.28469	up	0.393815	1.18836	up	0.476112	1.35012	down	0.16478	1.25805	down	0.000584172	1.57967	down	0.0123412	1.36002	down	0.0334029	2.73992	down
A_84_P862364	AT1G23310	glutamate:glyoxylate aminotransferase	0.864996	1.0242	up	0.476951	1.18482	up	0.189437	1.49082	down	0.143153	1.2049	down	0.0142655	1.77386	down	0.835975	1.04156	down	0.0102811	2.70849	down
A_84_P17007	AT3G14415	peroxisomal (S)-2-hydroxy-acid oxidase GLO2	0.79747	1.05826	down	0.541798	1.1782	up	0.495537	1.3956	down	0.00877743	2.41793	down	0.0060061	5.0329	down	0.0453555	1.93924	down	0.00712794	6.63723	down
A_84_P842464	AT5G45040	cytochrome c6	0.126416	1.77697	up	0.507525	1.1765	up	0.755765	1.2224	down	0.111069	1.42335	down	0.145691	1.8124	down	0.046483	2.1498	down	0.0321066	3.93682	down
A_84_P71404	AT3G15840	post-illumination chlorophyll fluorescence increase	0.0160386	2.53931	down	0.560203	1.17511	up	0.541637	2.27954	up	0.182589	1.30243	down	0.345997	2.4834	down	0.0175618	2.29107	up	0.00965491	2.33086	up
A_84_P12283	AT1G15700	ATPase, F1 complex, gamma subunit protein	0.174172	1.17243	up	0.0126231	1.16655	down	0.664575	1.06667	up	0.0841733	1.19641	down	0.00989431	1.84024	down	0.00332907	1.63633	down	0.00293183	2.0227	down
A_84_P21023	AT2G40490	Uroporphyrinogen decarboxylase	0.736502	1.07413	up	0.287193	1.16625	up	0.544666	1.21568	down	0.0451947	1.31195	down	0.00433933	1.95998	down	0.338956	1.20832	down	0.031967	2.55935	down
A_84_P21694	AT5G17530	phosphoglucosamine mutase family protein	0.00255926	1.99391	up	0.282825	1.16033	up	0.0156694	1.65227	down	0.602224	1.05282	down	0.000784322	2.29193	up	0.00329131	1.80916	down	0.00258877	1.43743	down
A_84_P257240	AT3G56040	UDP-glucose pyrophosphorylase 3	0.76555	1.03528	up	0.264929	1.1602	down	0.184897	1.23992	down	0.00251413	2.15071	down	0.323016	1.10981	down	0.0066798	2.58328	down	0.0266626	1.42462	down
A_84_P20414	AT4G09900	methyl esterase 12	0.161793	1.19808	up	0.537347	1.15868	down	0.114133	2.21097	down	0.0744763	1.31557	up	0.00832489	4.44604	up	0.757125	1.05519	down	0.00567079	1.67844	up
A_84_P17274	AT2G30790	photosystem II subunit P-2	0.480468	1.22102	down	0.443138	1.15778	up	0.840098	1.19395	up	0.00721141	2.40778	down	0.0736579	3.93971	down	0.0799472	1.70321	down	0.0285848	2.70244	down
A_84_P868550	AT3G26650	glyceraldehyde 3-phosphate dehydrogenase A subunit	0.027743	1.44747	up	0.428397	1.12712	up	0.808042	1.40451	up	0.0115089	1.41434	down	0.138916	5.08261	down	0.0140214	1.81632	down	0.0119868	5.23807	down
A_84_P813537	AT3G55800	sedoheptulose-bisphosphatase	0.116378	1.34838	up	0.530496	1.12706	up	0.270471	1.83391	down	0.401943	1.0736	down	0.0343965	2.07295	down	0.21126	1.28442	down	0.0112349	5.126	down
A_84_P18835	AT5G64380	Inositol monophosphatase family protein	0.462118	1.22868	down	0.674335	1.12644	down	0.795798	1.43817	up	0.00926084	2.28362	down	0.164729	4.60935	down	0.0579847	2.0936	down	0.0455444	2.60849	down
A_84_P14162	AT2G28605	photosystem II reaction center PsbP family protein	0.523707	1.20727	up	0.631338	1.12531	up	0.791234	1.368	up	0.00773175	3.26764	down	0.0849152	5.59994	down	0.0126936	3.50564	down	0.0171629	4.94201	down
A_84_P855287	AT2G35840	putative sucrose-phosphatase 2	0.986246	1.01683	down	0.570001	1.12413	up	0.331903	1.28832	down	0.00238613	1.29571	up	0.00547471	2.62679	up	0.626022	1.48107	up	0.372815	2.07324	up
A_84_P21687	AT1G42970	glyceraldehyde-3-phosphate dehydrogenase B subunit	0.823183	1.03743	up	0.456611	1.12401	up	0.136397	1.5906	down	0.574101	1.05876	down	0.0053627	1.76106	down	0.886349	1.02332	up	0.0128276	2.906	down
A_84_P15656	AT3G51820	UbiA prenyltransferase family protein	0.0255778	1.95191	up	0.351738	1.12381	up	0.693179	1.25482	down	0.024975	1.37386	up	0.858069	1.07029	down	0.136743	1.26422	down	0.0189205	2.62146	down
A_84_P16225	AT1G71100	Ribose 5-phosphate isomerase, type A protein	0.382818	1.87269	down	0.689728	1.12206	up	0.107244	2.3724	up	0.00483527	2.70423	up	0.346266	1.26415	up	0.0507445	5.6823	up	0.0501081	5.61635	up
A_84_P505887	AT4G03205	Coproporphyrinogen III oxidase	0.0421418	1.87279	up	0.697409	1.12069	down	0.899946	1.05049	down	0.159737	1.24003	down	0.331572	1.24016	down	0.0234164	2.60258	down	0.0256862	2.43984	down
A_84_P795978	AT3G60750	transketolase	0.0216931	1.71954	up	0.323678	1.12013	up	0.0476585	1.81468	down	0.0719431	1.17323	down	0.0145581	1.3864	up	0.0126612	1.80106	down	0.0110684	2.25073	down
A_84_P230529	AT4G26530	fructose-bisphosphate aldolase 5	0.63122	1.1556	down	0.863877	1.11362	up	0.491071	2.62623	down	0.192734	1.4884	down	0.040483	8.68321	down	0.754366	1.15658	down	0.0179529	19.7336	down
A_84_P787233	AT5G36120	cofactor assembly, complex C (B6F)	0.723604	1.08432	up	0.447997	1.10962	up	0.479897	1.37812	down	0.00536135	2.09439	down	0.00380603	2.34936	down	0.0264477	2.04663	down	0.0298707	3.5107	down
A_84_P808645	AT4G38970	fructose-bisphosphate aldolase 2	0.156905	1.30078	down	0.547143	1.10834	up	0.623726	1.24435	down	0.303289	1.09664	down	0.0221883	2.69263	down	0.161645	1.31466	up	0.0164264	2.57584	down
A_84_P817908	AT5G13800	pheophytinase	0.585273	6.17273	down	0.621858	1.10592	up	0.682955	1.0975	down	0.025976	1.82456	up	0.00253378	4.20247	up	0.398403	12.4554	up	0.299967	23.6362	up
A_84_P15796	AT1G30510	root FNR 2	0.163859	2.20597	up	0.680809	1.10233	down	0.255113	1.30334	down	0.554072	1.17118	down	0.790608	1.08115	up	0.0487698	2.84797	down	0.0418731	2.65932	down
A_84_P812143	AT1G74880	NAD(P)H:plastoquinone dehydrogenase complex subunit O	0.32406	1.29268	down	0.558024	1.09853	down	0.47696	1.23229	up	0.0285255	1.53003	down	0.00305103	4.19062	down	0.254646	1.30023	down	0.0207349	2.6307	down
A_84_P815483	AT1G03630	protochlorophyllide oxidoreductase C	0.952168	1.01343	down	0.706419	1.08491	up	0.337106	6.78639	up	0.0204409	1.49779	down	0.0729065	19.3955	down	0.216463	1.36227	down	0.0370011	2.82011	down
A_84_P861375	AT1G32060	phosphoribulokinase	0.409507	3.0762	down	0.736966	1.08413	up	0.530896	1.42399	down	0.00358154	2.36812	down	0.00237075	5.89421	down	0.772883	1.4083	up	0.421015	2.72846	down
A_84_P569682	AT3G52340	sucrose-6F-phosphate phosphohydrolase 2	0.444311	1.19436	up	0.808758	1.08117	up	0.328644	1.27539	down	0.422242	1.16429	up	0.00358866	3.02462	up	0.840316	1.05394	up	0.0345825	1.98559	up
A_84_P13259	AT1G23190	phosphoglucomutase 3	0.733921	1.08474	down	0.397796	1.07368	up	0.627386	1.05271	down	0.00542763	1.3694	up	0.000533312	3.04005	up	0.0846736	1.59488	up	0.0112865	3.13255	up
A_84_P847363	AT2G39730	rubisco activase	0.0972175	1.35546	up	0.674459	1.06395	up	0.0589337	2.75585	down	0.682449	1.02127	up	0.0275194	1.83715	down	0.212907	1.24746	down	0.00451771	6.86259	down
A_84_P267340	AT1G67090	ribulose bisphosphate carboxylase small chain 1A	0.0216954	1.88649	down	0.290779	1.06368	up	0.403905	2.97898	up	0.245983	1.04971	up	0.160208	3.92184	down	0.00988502	2.10638	up	0.199088	1.43295	up
A_84_P850921	AT2G21330	fructose-bisphosphate aldolase 1	0.0245052	1.5501	up	0.512252	1.06152	down	0.458053	1.56509	down	0.0124044	1.20784	down	0.00833035	4.57006	down	0.00952163	1.98745	down	0.00581081	11.0872	down
A_84_P849831	AT1G70760	inorganic carbon transport protein-related	0.448494	1.18499	down	0.801534	1.05979	up	0.302377	1.47082	down	0.223744	1.21426	down	0.0147552	1.91009	down	0.877774	1.03425	up	0.0378648	2.37082	down
A_84_P11012	AT4G26520	fructose-bisphosphate aldolase 7	0.176902	1.40103	up	0.691588	1.05741	up	0.537085	1.37764	down	0.00139545	3.11587	down	0.00816295	2.50049	down	0.00865923	4.12842	down	0.0197318	4.82623	down
A_84_P867212	AT1G36370	serine hydroxymethyltransferase 7	0.64922	1.28106	down	0.904765	1.05611	down	0.27327	1.82382	up	0.021139	3.32821	up	0.199924	1.71586	up	0.0441249	4.0371	up	0.0382268	4.00897	up
A_84_P820256	AT2G24820	translocon at the inner envelope membrane of chloroplasts 55-II	0.161792	1.09988	up	0.644301	1.05297	down	0.381809	1.10737	down	0.00125138	1.79913	down	0.00120084	1.92806	up	0.00733441	2.08365	down	0.0100127	1.583	up
A_84_P751425	AT1G64770	NDH-dependent cyclic electron flow 1	0.881407	1.03073	down	0.853539	1.04914	down	0.774701	1.07003	up	0.125914	1.27654	down	0.00420475	2.89098	down	0.26744	1.29935	down	0.0122871	2.62123	down
A_84_P20378	AT3G62410	CP12 domain-containing protein 2	0.0249483	1.16725	down	0.887246	1.04734	down	0.241475	2.61315	down	0.0141668	2.53507	down	0.00419163	3.3644	down	0.00730642	2.27464	down	0.0228318	7.53194	down
A_84_P858366	AT1G79530	glyceraldehyde-3-phosphate dehydrogenase of plastid 1	0.754483	1.47937	up	0.693744	1.04384	down	0.818709	1.09216	up	0.00996573	1.63563	up	0.032432	2.39976	up	0.960345	1.05918	up	0.60558	1.77165	up
A_84_P120502	AT3G21740	Arabidopsis thaliana protein of unknown function (DUF794)	0.024275	1.72073	up	0.712292	1.0428	down	0.546805	1.04333	down	0.0673688	1.24498	down	0.0533045	1.18813	up	0.00704096	2.23395	down	0.0165826	1.51102	down
A_84_P838894	AT2G47450	chloroplast signal recognition particle component (CAO)	0.0419732	1.21325	down	0.746105	1.03976	up	0.70816	1.21411	down	0.000763329	3.11312	down	0.000705487	3.92862	down	0.0054403	2.46781	down	0.0286237	3.93139	down
A_84_P260630	AT3G01850	ribulose-phosphate 3-epimerase	0.0564273	1.40839	up	0.661671	1.0333	down	0.878506	1.02071	down	0.00278481	1.55852	down	0.00188644	2.43108	down	0.00779953	2.2681	down	0.00315591	3.49482	down
A_84_P516299	AT2G28800	63 kDa inner membrane family protein	0.157736	1.31417	up	0.818193	1.03219	down	0.089003	1.42279	down	0.00309503	1.94446	down	0.0285985	1.46259	down	0.0104456	2.63762	down	0.00580905	2.73474	down
A_84_P10719	AT2G01290	ribose-5-phosphate isomerase 2	0.242412	1.10538	up	0.878102	1.03182	up	0.677524	1.08168	up	0.00101535	2.52604	down	0.000620491	2.19222	down	0.00994914	2.70613	down	0.0113021	2.24026	down
A_84_P141819	AT2G47400	CP12 domain-containing protein 1	0.0309745	2.09813	down	0.82588	1.02621	up	0.667822	1.1385	up	0.011983	1.46877	down	0.0098099	2.22687	down	0.0752478	1.46594	up	0.758834	1.07268	up
A_84_P211188	AT5G58260	NADH dehydrogenase-like complex N	0.349104	1.22413	up	0.896432	1.02565	up	0.306363	1.50591	down	0.260845	1.15338	down	0.050803	1.67193	down	0.152105	1.37659	down	0.0175542	3.08209	down
A_84_P307300	AT3G14150	Aldolase-type TIM barrel family protein	0.95464	1.01263	down	0.900741	1.02551	down	0.636945	1.80797	up	0.00491177	2.51401	down	0.0796922	6.59943	down	0.0144971	2.54597	down	0.0168262	3.60464	down
A_84_P17360	AT3G04880	DNA-damage-repair/toleration protein (DRT102)	0.295942	1.13671	down	0.799925	1.01943	up	0.881674	1.01926	up	0.0455275	1.18171	down	0.00195351	2.08999	down	0.847394	1.01978	down	0.0120316	1.8039	down
A_84_P19438	AT3G44880	Pheophorbide a oxygenase family protein with Rieske [2Fe-2S] domain	0.29243	1.27387	up	0.945116	1.01856	down	0.979379	1.01185	down	0.0277275	1.91768	up	0.00480176	6.84705	up	0.0906017	1.47797	up	0.0044053	5.31207	up
A_84_P10543	AT1G70730	phosphoglucomutase 2	0.287187	1.04983	up	0.943828	1.01348	down	0.9713	1.00528	up	0.0312746	1.2416	up	0.00100105	2.28824	up	0.255787	1.16694	up	0.00447253	2.19114	up
A_84_P19191	AT1G19670	chlorophyllase 1	0.0550873	2.7735	up	0.974615	1.01289	down	0.763996	1.2269	up	0.00134855	24.6411	up	0.236218	1.45753	up	0.0101409	8.77146	up	0.408974	1.55096	down
A_84_P14140	AT5G19850	hydrolase, alpha/beta fold family protein	0.758369	1.16469	down	0.95488	1.00958	down	0.273188	1.28954	down	0.00168479	1.86299	up	0.00210142	3.11074	up	0.140487	2.14922	up	0.0719677	2.80956	up
A_84_P807496	AT1G13440	glyceraldehyde-3-phosphate dehydrogenase C2	0.450044	1.16336	up	0.990438	1.00514	up	0.184877	1.61556	down	0.310014	1.37725	down	0.500776	1.15985	down	0.0528807	1.59404	down	0.0157102	2.17991	down
A_84_P243975	AT4G13250	NAD(P)-binding Rossmann-fold superfamily protein	0.594665	2.5842	down	0.988406	1.00356	up	0.762584	1.06762	down	0.0103855	1.68406	down	0.00379407	3.1587	up	0.78541	1.53997	up	0.22654	7.64571	up
A_84_P765186	AT4G37230	photosystem II manganese-stabilising protein (PsbO)	0.715865	1.69932	down	0.996144	1.00276	down	0.081426	1.70684	up	0.0250989	2.92285	up	0.0118115	2.81114	up	0.253278	4.95317	up	0.148479	8.15359	up
A_84_P19098	AT1G73110	P-loop containing nucleoside triphosphate hydrolases superfamily protein	0.0137955	2.12714	down	0.994017	1.00177	down	0.784564	1.23279	up	0.00317844	2.81031	down	0.0221957	6.74156	down	0.141072	1.32351	down	0.0143287	2.57084	down
A_84_P74654	AT4G37920	hypothetical protein	0.861697	1.02045	down	0.994338	1.00074	down	0.711462	1.08523	down	0.00340308	1.96462	down	0.0038031	2.16834	down	0.00859644	1.92667	down	0.0115206	2.30599	down
