## Supplementary material for "The histidine phosphotransfer AHP4 plays a negative role in *Arabidopsis* plant response to drought": Primers used in RT-qPCR

### Sheet: S6
Table S6. Primers used in RT-qPCR
Gene name	AGI code	Primer 1	Primer 2
DEWAX	AT5G61590	AAGCTCAGGGGAAGAAAAGC	AGGCTGTGGTACATCGGTTC
SHN1/WIN1	AT1G15360	GTCATGACGGTGGAGCTAGG	TCGGAGCAAGAATAGCGTCT
FAR6/CER4	AT3G56700	GGAGGAGGATTGAGCACGAAG	GTAATGCTCCCAGTCAATGCC
ABF3	AT4G34000	TGGAAAAGCAGAAAAATCAGC	CAAGCATTGCCTTTTGCAT
PAP1/MYB75	AT1G56650	CAAGAGGTAGATATTTTGGTTCC	CTATACACAAACGCAAACAAATG
PAP2/MYB90	AT1G66390	ATGGAGAAGGCAAATGGCATCAAG	CCAGCAATCAAGGACCACCTATTTC
DFR	AT5G42800	AACGGATGTGACGGTGTTTT	TCCATTCACTGTCGGCTTTA
F3’H	AT5G07990	AGACATCGCTCAGCTTCCTT	TGGTGGATGAAGCCTGAAAT
F3H	AT3G51240	GCGTCGATATGGACCAAAAG	CTTGAGTCCGAGGGTGAGAT
GL3	AT5G41315	GAGCAACAGAGAAATGTGAAGAC	GTTCCTGATGATGATGACGA
AT3G21600	AT3G21600	TGGCGATGACAGAGACGTAG	CGAAGCCGTAGACGAGAAAC
CYP81F4	AT4G37410	TACTACGGCGACGATGTCAG	CTGCAGCTTTCACCTCCTTC
EXPA8	AT2G40610	GTCAACCATCACCGTCACAG	GGCACGATACTGAGCGATCT
P72	AT5G66390	GAGAGATCAGGCGTATCTGT	AGCTATATATTGGATTAGATG
AHP4	AT3G16360	CGGAAGGATGCTTGAGGAC	CTTACTTGGGCCTACGTGCT
RD26	AT4g27410	GCACGAGTATCGCTTAATAGAACA	CGACACAACACCCAATCATC
UBQ10	AT4g05320	GAAGTTCAATGTTTCGTTTCATGT	GGATTATACAAGGCCCCAAAA
